# Oxygen Minimum Zones Drive Changes in Deep-sea Coral Species Distribution, Diversity, and Community Structure on Seamounts in the Eastern Tropical Pacific

**DOI:** 10.64898/2026.04.23.719023

**Authors:** Steven R. Auscavitch, Mary Deere, Morgan Will, Odalisca Breedy, Jorge Cortés, Erik E. Cordes

## Abstract

Oxygen minimum zones (OMZs) are among the most significant abiotic environmental gradients found in the ocean. Yet, fine-scale species distribution patterns of organisms inhabiting OMZs are still spatially limited, hindering our understanding on how these oceanographic features influence species diversity and community structure. Cold-water corals are ecologically important habitat-forming species that are often considered to be sensitive to low seawater dissolved oxygen concentration and thus likely to be useful indicators for exploring change in megafaunal abundance and biodiversity across the OMZ. In the eastern tropical Pacific Ocean, widespread oxygen minimum zones and oxygen limiting zones encompass several thousand square kilometers of area and span several hundred meters of the water column, but typically are strongest between 300-700 m depth. A January 2019 cruise aboard the R/V *Falkor* using the ROV *SuBastian*, conducted video transects along 7 seamounts between the Costa Rica Margin and Isla del Coco, as well as within one submarine incised canyon on the north side of Isla del Coco. In this study, we analyzed survey data for patterns in cold-water coral species distribution, diversity, and coral community structure relative to abiotic oceanographic variables in order to gain biogeographic insights to this area. Across all sites, we identified 3675 coral occurrences and 75 unique morphospecies between 177-1565 m. Rapid species turnover with increasing depth occurred primarily across the upper (300 m) and lower OMZ boundaries (700 m). Coral assemblages within the OMZ depths were observed to contain distinct groups of species compared to those below at deeper bathyal depths. Stylasterid hydrocorals were disproportionately abundant above and within the OMZ, while octocoral and black coral species dominated in the more well-oxygenated waters below. Coral assemblage diversity and abundance was depressed within the OMZ, but bathyal diversity peaked at intermediate water depths between 1200-1500 m. In addition to assessing the impact of OMZs on coral communities, these results provide unique insights to the abundance, diversity, and environmental drivers of deep-water coral community assembly in a data-deficient locality, thus improving biodiversity metrics and informing marine conservation efforts off Costa Rica. These baseline data are particularly salient in the light of projected expansion and shoaling of eastern tropical Pacific oxygen minimum zones as a result of decreasing ocean oxygen concentrations driven by ocean warming and other climate drivers.
