## Supplementary Table 1 for "Oxygen Minimum Zones Drive Changes in Deep-sea Coral Species Distribution, Diversity, and Community Structure on Seamounts in the Eastern Tropical Pacific"

### Sheet: species_table_final
	Supplementary Table 1: Deep-water coral morphospecies observed on the Cocos Ridge Seamounts and Cocos Island during FK190106. Each taxon is present with higher classifications according to the World Register of Marine Species (Available from http://www.marinespecies.org) as of April 1, 2026. Taxon names not conforming to this are retained for data tracking and consistency purposes, but should be …
	Class	Subclass	Order	Family	Morphospecies	Associated Sample Numbers	n	Minimum Depth (m)	Maximum Depth (m)	Median Depth (m)
	Anthozoa	Octocorallia	Malacalcyonacea	Acanthogorgiidae	Acanthogorgia sp. S0222-Q8	S0222-Q8, S0228-Q7	297	864.852	971.245	907.464
					Acanthogorgia sp. S0221-B4-4	S0221-B4-4	8	1342.46	1490.03	1380.65
				Paramuriceidae & Plexauridae	Plexauridae sp. S0227-Q9	S0227-Q9, S0227-S7, S0227-Q-1	177	495.23	582.166	531.038
					Plexauridae sp. S0225-Q10	S0225-Q10	19	475.172	499.622	496.508
					Paramuricea sp. S0228-B3-7	S0228-B3-7, S0223-Q9	18	643.5	890.132	652.091
					Plexauridae sp. S0225-B4-1	S0225-B4-1	18	339.317	480.312	362.68
					Swiftia sp. S0224-Q1	S0224-Q1	15	191.371	318.578	269.597
					Paramuricea sp. S0222-Q1	S0222-Q1	14	1159.97	1226.41	1159.97
					Plexauridae sp. 12		6	1213.77	1266.46	1213.77
					Plexauridae sp. S0223-Q2	S0223-Q2	4	789.251	970.331	841.349
					Plexauridae spp.		4	907.089	1198.72	1026.75
					Thesea sp. S0224-Q8	S0224-Q8	3	187.894	235.81	192.246
					Plexauridae sp. S0225-Q5	S0225-Q5	2	257.62	274.303	265.962
					Plexauridae sp. S0227-B4-3	S0227-B4-3	1	660.517	660.517	660.517
					Swiftia sp. S0227-Q2	S0227-Q7	1	660.517	660.517	660.517
					Swiftia spp.		1	1392.8	1392.8	1392.8
			Scleralcyonacea	Coralliidae & former Paragorgiidae	Hemicorallium cf. imperiale	S0221-S6, S0221-Q9	216	865.579	1373	957.497
					Coralliidae sp. S0226-B4-2	S0226-B4-2	1	1309.72	1309.72	1309.72
					Paragorgiidae sp. S0223-Q4	S0223-Q4	106	549.019	658.998	647.538
					Paragorgiidae sp. S0223-Q9	S0223-Q9, S0223-Q1	31	643.5	656.253	648.4
					Paragorgiidae sp. S0227-S3	S0227-S3	27	641.446	661.992	654.211
					Paragorgiidae sp. S0227-Q10	S0227-Q10	7	646.456	893.122	865.335
					Paragorgia sp. S0226-Q10	S0226-Q10	6	1295.65	1380.46	1367.64
			Malacalcyonacea	Alcyoniidae	Anthomastus spp.		157	259.926	1275.94	1092.88
					Anthomastus sp. 10		4	568.367	574.43	574.43
					Anthomastus sp. 1		3	1221.66	1342.24	1222.58
					Anthomastus sp. 6		3	802.659	802.659	802.659
					Anthomastus sp. S0224-Q9	S0224-Q9	3	242.318	263.691	261.946
					Anthothelidae sp. 1		2	920.277	920.277	920.277
				Aquaumbridae	Aquaumbra klapferi	S0225-Q3	84	612.225	950.741	788.802
			Scleralcyonacea	Primnoidae	Parastenella cf. pomponiae		19	948.545	1398.16	1307.9
					Callogorgia galapagensis	S0227-Q3, S0225-Q9, S0225-S2	16	241.178	660.946	513.711
					Calyptrophora clarki	S0222-Q10	11	1108.15	1138	1119.01
					Calyptrophora cf. clarki	S0222-B3-7, S0222-B3-8	8	896.005	977.713	909.774
					Narella ambigua	S0221-Q3	2	1529.08	1547.61	1538.34
				Keratoisididae	Isididae sp. S0226-Q3	S0226-Q3, S0226-Q1	31	918.756	1444.44	1367.08
					Isididae sp. 2		29	1230.1	1366.69	1306.79
					Keratoisidinae sp. S0222-Q4	S0224-Q4	8	903.511	976.786	944.671
					Isidella cf. tenuis		1	871.651	871.651	871.651
					Isididae sp. S0221-Q1	S0221-Q1	1	1507.87	1507.87	1507.87
				Chrysogorgiidae	Chrysogorgia scintillans		12	865.943	1267.07	1178.88
					Chrysogorgia cf. midas	S0228-Q6, S0221-Q4	10	865.537	1538.7	1228.86
					Chrysogorgia cf. scintillans	S0222-B4-3	8	898.132	1490.69	1324.98
					Chrysogorgia sp. S0223-Q10	S0223-Q10, S0223-B-6	1	783.375	783.375	783.375
					Chrysogorgia spp.		1	1136.45	1136.45	1136.45
			Malacalcyonacea	Victorgorgiidae	Victorgorgia sp. S0222-Q3	S0222-Q3, S0226-B3-8	18	890.132	1357.51	1058.35
					Trachythela sp. 1		12	907.464	1267.07	910.428
					Clavulariidae sp. 5		2	1139.24	1220.7	1179.97
					Clavularia sp. 1		1	1273.16	1273.16	1273.16
					Clavularia sp. S0222-Q6		1	927.829	927.829	927.829
					Clavularia spp.		1	1174.34	1174.34	1174.34
			Pennatuloidea	Anthoptilidae	Anthoptilum cf. lithophilum		343	891.126	1267.36	950.477
					Anthoptilum cf. grandiflorum		1	608.185	608.185	608.185
				Pennatulidae	Pennatula cf. inflata	S0225-Q3	265	556.506	1119.01	658.932
				Halipteridae	Halipteris sp. 1		6	864.381	864.999	864.89
		Hexacorallia	Scleractinia	Dendrophylliidae	Dendrophylliidae sp. S0224-Q1	S0224-Q1	45	179.959	319.821	295.913
				Caryophylliidae	Desmophyllum dianthus		17	574.367	783.202	646.704
				Flabellidae	Javania sp. S0226-S8	S0226-S8	12	1216.64	1442.34	1302.52
				Oculinidae	Madrepora oculata	S0221-Q7	8	790.497	872.585	812.749
				incertae familiae	Scleractinia spp. (solitary)		80	270.49	1269.08	967.693
					Scleractinia sp. 4		66	470.106	664.103	573.504
					Scleractinia sp. S0224-Q10	S0224-Q10	31	179.433	180.076	180.076
					Scleractinia sp. S0223-S5		14	783.83	970.68	919.267
					Scleractinia sp. S0225-Q1	S0225-Q1	13	475.156	506.727	475.156
					Scleractinia sp. S0223-S7	Photo needed	5	828.905	889.049	873.56
					Scleractinia sp. S0225-S2	S0225-S2	1	258.115	258.115	258.115
					Scleractinia sp. 20		1	1222.45	1222.45	1222.45
					Scleractinia sp. S0222-S3	S0222-S3	1	909.931	909.931	909.931
			Antipatharia	Schizopathidae	Bathypathes sp. S0226-Q9	S0226-Q9	49	952.282	1396.85	1133.7
					Lillipathes ritamariae		30	912.615	1166.9	1096.55
					Parantipathes sp. S0228-Q3		14	890.638	1223.17	945.986
					Lillipathes sp. 1		10	1114.84	1372.07	1310.64
					Bathypathes sp. 1		4	584.038	613.924	611.635
					Schizopathidae sp. S0227-Q6	S0227-Q6	1	526.449	526.449	526.449
				Stylopathidae	Stylopathes sp. S0225-Q5	S0225-Q5	32	240.664	273.624	257.62
				Leiopathidae	Leiopathes sp. 1		2	864.851	864.852	864.851
				incertae familiae	Antipatharia sp. S0225-Q8	S0225-Q8, S0225-Q7	7	436.248	450.024	443.609
					Antipatharia spp.		1	1507.88	1507.88	1507.88
	Hydrozoa	Hydroidolina	Anthoathecata	Stylasteridae	Stylaster sp. 2		492	177.312	288.918	189.357
					Stylaster sp. S0224-Q3	S0224-Q3, S0225-S2, S0224-S8	289	241.178	657.28	580.828
					Stylaster sp. S0223-S8	S0223-S8	221	549.019	828.825	640.313
					Crypthelia sp. S0221-S8	S0221-S8	139	909.76	1564.51	1326.51
					Stylasteridae spp.		44	843.08	1303.42	898.307
	Additional citations herein:
	McFadden, C., van Ofwegen, L., Quattrini, A., McFadden, C., van Ofwegen, L. & Quattrini, A., (2022) “Revisionary systematics of Octocorallia (Cnidaria: Anthozoa) guided by phylogenomics”, Bulletin of the Society of Systematic Biologists 1(3). doi: https://doi.org/10.18061/bssb.v1i3.8735
