## Supplementary Dataset D1 for "Oxygen Minimum Zones Drive Changes in Deep-sea Coral Species Distribution, Diversity, and Community Structure on Seamounts in the Eastern Tropical Pacific"

DataSource	Sample	lat	lon	depth_m	pressure_db	temp_insitu	salinity	posedata_oxygen	oxygen_convert_μmol/kg	ph_total	temp_analysis	ta	ph_out	arag_out
ROV	S0221-N3	8.050328996	-85.76025761	1554	1568.62	2.9645	34.6172	83.23		7.477604987	21.83333333	2408.5	7.679	0.62799
ROV	S0221-N4	8.050711798	-85.77414516	3392	3438.81	5.851	34.5756	18.696		7.406192481	21.6	2342.166667	7.477	0.36360
CTD	FK190106_CTD03-3	8.050633333	-85.76066667	1000	1008.09	4.5865	34.553		26.596	7.432179344	20.5	2321.325887	7.608	0.59488
CTD	FK190106_CTD03-5	8.050633333	-85.76066667	600	604.27	6.9903	34.5726		13.429	7.395617686	21.36666667	2331.149213	7.562	0.62698
CTD	FK190106_CTD03-6	8.050633333	-85.76066667	500	503.44	8.4081	34.6139		12.467	7.403123008	20.63333333	2244.85193	7.545	0.62345
CTD	FK190106_CTD03-7	8.050633333	-85.76066667	400	402.65	9.827	34.6805		14.534	7.425291926	21.83333333	2303.426667	7.569	0.72404
CTD	FK190106_CTD03-9	8.050633333	-85.76066667	300	301.92	11.94	34.7662		18.599	7.5177198	23.93333333	2106.43096	7.671	0.90762
CTD	FK190106_CTD03-10	8.050633333	-85.76066667	250	251.57	12.881	34.839		19.713	7.518682886	24.1	2151.923487	7.663	0.95204
CTD	FK190106_CTD03-12	8.050633333	-85.76066667	150	150.9	14.1943	34.8749		25.11	7.584754321	23.96666667	2150.959583	7.716	1.13171
CTD	FK190106_CTD03-13	8.050633333	-85.76066667	100	100.59	16.5674	34.7954		27.857	7.631478574	22.03333333	2315.414333	7.705	1.30960
CTD	FK190106_CTD03-14	8.050633333	-85.76066667	50	50.29	26.7706	34.1531		80.91	8.083430762	24.26666667	2238.152	8.044	3.49620
ROV	S0222-N1	6.930899718	-85.88146823	1141	1150.57	4.1	34.58	56.884		7.453649803	21.66666667	2430.566667	7.650	0.65744
ROV	S0222-N3	6.914718538	-85.88524804	871	877.73	4.93	34.57	43.542		7.433352011	21.83333333	2417.433333	7.629	0.66813
CTD	FK190106_CTD04-3	6.908166667	-85.878	800	806.04	5.532	34.5501		20.335	7.417124552	22.73333333	2402.701333	7.617	0.66987
CTD	FK190106_CTD04-4	6.908166667	-85.878	600	604.24	6.9466	34.5685		14.367	7.401448223	20.26666667	2364.421387	7.554	0.62392
CTD	FK190106_CTD04-5	6.908166667	-85.878	500	503.41	7.8517	34.5949		13.416	7.400744598	21.36666667	2363.15444	7.560	0.66313
CTD	FK190106_CTD04-6	6.908166667	-85.878	400	402.63	9.6108	34.6684		14.231	7.418357375	23.36666667	2314.674	7.585	0.74715
CTD	FK190106_CTD04-7	6.908166667	-85.878	300	301.9	12.2661	34.8129		18.989	7.483889778	20.9	2349.140187	7.589	0.86137
CTD	FK190106_CTD04-9	6.908166667	-85.878	100	100.58	17.4134	34.8105		47.524	7.64663093	22.26666667	2303.785297	7.711	1.36463
CTD	FK190106_CTD04-10	6.908166667	-85.878	50	50.29	27.6846	33.9999		85.659	8.135281617	22.36666667	2226.171617	8.054	3.63396
CTD	FK190106_CTD04-11	6.908166667	-85.878	5	5.03	29.3829	30.5623		75.905	8.140364563	22.16666667	1982.40884	8.032	3.15701
ROV	S0223-N2	5.583857889	-87.06725129	973	980.73	4.79	34.57	43.777		7.86527554	21.66666667	2257.333333	8.089	1.60227
ROV	S0223-N4	5.581186451	-87.0626922	549	552.8	7.7	34.62	5.148		7.430487861	21.7	2379.3	7.597	0.71591
ROV	S0224-N1	5.465471596	-87.13533196	476	479.21	8.83	34.65	2.594		7.434395813	21.26666667	2369.8608	7.582	0.72964
ROV	S0224-N2	5.466934783	-87.13112131	321	323.04	11.51	34.79	17.412		8.088998497	21.26666667	2123.075467	8.229	2.71550
CTD	FK190106_CTD5-2	5.42385	-87.1957	1000	1008.01	4.7046	34.5508		42.685	7.474405982	24.43333333	2372.295	7.710	0.76131
CTD	FK190106_CTD5-3	5.42386	-87.19576	800	806.02	5.5943	34.5496		29.041	7.455793425	21.7	2341.879463	7.645	0.69473
CTD	FK190106_CTD5-4	5.42386	-87.1958	600	604.22	7.0908	34.5713		12.055	7.435488818	26.1	2341.366667	7.670	0.79991
CTD	FK190106_CTD5-5	5.42386	-87.19582	500	503.4	7.9708	34.5987		4.816	7.433568887	25.86666667	2296.4	7.656	0.79796
CTD	FK190106_CTD5-6	5.42386	-87.19582	300	301.89	11.9689	34.7935		14.886	7.526859552	20.43333333	2293.833333	7.632	0.91109
CTD	FK190106_CTD5-8	5.42384	-87.1958	200	201.21	13.8903	34.9124		53.434	7.717928865	22.96666667	2363.104343	7.843	1.59537
CTD	FK190106_CTD5-9	5.42384	-87.19578	100	100.58	16.2973	34.8602		81.049	7.721445375	21.16666667	2298.756487	7.788	1.53141
CTD	FK190106_CTD5-10	5.42378	-87.19573	50	50.28	27.1279	33.4431		199.539	7.942285144	24.03333333	2209.072895	7.895	2.64084
CTD	FK190106_CTD5-11	5.42355	-87.19561	5	5.03	28.349	31.4758		200.545	8.146841678	23.26666667	2110.194004	8.071	3.52262
ROV	S0225-N1	4.978568349	-87.4596474	666	670.79	6.63	34.59	19.448		7.442068059	21.36666667	2386.430633	7.616	0.70543
ROV	S0225-N2	4.98402107	-87.45272647	478	481.22	8.64	34.64	1.421		7.978426832	21.63333333	2193.468633	8.162	2.20241
ROV	S0225-N4	4.987098738	-87.44328543	242	243.49	13.31	34.91	46.25		7.612907816	21.23333333	2367.324867	7.716	1.19563
CTD	FK190106_CTD6-1	5.04022	-87.44006	1186	1196.03	4.0223	34.5609		55.475	7.491121059	20.26666667	2428.7	7.671	0.68110
CTD	FK190106_CTD6-2	5.0406	-87.44004	1000	1008.01	4.599	34.5495		48.591	7.481591475	23.03333333	2363.233333	7.699	0.73802
CTD	FK190106_CTD6-3	5.04088	-87.43994	800	806.02	5.7695	34.5482		29.777	7.465748818	21.36666667	2386.966667	7.649	0.71933
CTD	FK190106_CTD6-4	5.04116	-87.43994	600	604.22	7.3601	34.582		12.219	7.441036723	20.03333333	2372.833333	7.588	0.68625
CTD	FK190106_CTD6-5	5.04128	-87.43992	500	503.39	8.5504	34.6218		6.623	7.445669519	23.8	2350.8	7.632	0.79523
CTD	FK190106_CTD6-6	5.04138	-87.43992	400	402.62	10.0844	34.7003		4.799	7.468921093	24.16666667	2309.7	7.645	0.86445
CTD	FK190106_CTD6-7	5.04148	-87.4399	300	301.89	12.2684	34.8203		15.048	7.536791093	24.3	2289.366667	7.692	1.04717
CTD	FK190106_CTD6-8	5.04166	-87.43982	200	201.21	13.7207	34.902		53.64	7.64673747	25.5	2314.1	7.808	1.44421
CTD	FK190106_CTD6-9	5.0418	-87.43975	100	100.58	15.6391	34.9511		86.039	7.736386056	24.63333333	2258.866667	7.864	1.71383
CTD	FK190106_CTD6-10	5.04192	-87.43976	50	50.28	27.7589	33.0356		196.694	5.934231168	23.96666667	2239.166667	5.901	0.03372
CTD	FK190106_CTD6-11	5.04198	-87.44009	5	5.03	28.2164	31.4757		199.815	8.127047204	22.3	2148.233333	8.038	3.37877
ROV	S0226-N1	5.999091338	-86.64331818	1450	1463.21	3.38	34.6	80.591		7.516820248	22.63333333	2370.626533	7.732	0.71537
ROV	S0226-N2	6.007808559	-86.64914981	1302	1313.4	3.64	34.59	76.884		7.572874567	22.1	2336.095067	7.789	0.81860
CTD	AT42-03001-01	9.11728	-84.83956	1784	1801.83	2.5393	34.6311		75.71	7.552290942	22.3	2433.37	7.767	0.7312
CTD	AT42-03001-04	9.11728	-84.83956	1700	1716.65	2.6853	34.6259		71.666	7.550584616	26.27	2418.05	7.825	0.8367
CTD	AT42-03001-05	9.11728	-84.83956	1600	1615.28	2.8391	34.6202		66.805	7.550767454	24.2	2412.75	7.796	0.8001
CTD	AT42-03001-06	9.11728	-84.83956	1500	1513.96	3.1376	34.6105		58.703	7.523818308	21.57	2397.1855	7.726	0.7023
CTD	AT42-03001-07	9.11728	-84.83956	1400	1412.69	3.396	34.6026		52.193	7.53918653	21.97	2395.626703	7.750	0.7552
CTD	AT42-03001-08	9.11728	-84.83956	1300	1311.47	3.8423	34.5899		42.037	7.498770281	22	2345.35528	7.702	0.6888
CTD	AT42-03001-09	9.11728	-84.83956	1200	1210.3	4.1594	34.5844		38.314	7.486697657	21.77	2343.872717	7.685	0.6803
CTD	AT42-03001-10	9.11728	-84.83956	1100	1109.18	4.5687	34.578		32.477	7.477158102	23.07	2342.875027	7.691	0.7097
CTD	AT42-03001-11	9.11728	-84.83956	1000	1008.1	4.971	34.5728		24.735	7.466779578	23.33	2327.969973	7.681	0.7107
CTD	AT42-03001-12	9.11728	-84.83956	900	907.07	5.4461	34.5719		18.738	7.456403053	23.67	2318.35166	7.671	0.7156
CTD	AT42-03001-13	9.11728	-84.83956	800	806.09	5.9694	34.5762		13.709	7.454718831	21.73	2300.43755	7.639	0.6841
CTD	AT42-03001-14	9.11728	-84.83956	700	705.16	6.6041	34.5834		6.089	7.458992805	21.93	2275.12557	7.641	0.7065
CTD	AT42-03001-15	9.11728	-84.83956	600	604.27	7.2602	34.5965		1.901	7.434442922	22.1	2271.064597	7.611	0.6871
CTD	AT42-03001-16	9.11728	-84.83956	500	503.44	8.2726	34.6303		0.272	7.464558237	20.17	2280.783803	7.606	0.7211
CTD	AT42-03001-17	9.11728	-84.83956	450	453.04	9.0533	34.6544		0.018	7.466086957	20.43	2202.484253	7.603	0.7169
CTD	AT42-03001-18	9.11728	-84.83956	400	402.65	10.3224	34.7088		-0.005	7.48463477	20.4	2267.14587	7.606	0.7880
CTD	AT42-03001-19	9.11728	-84.83956	300	301.92	12.0154	34.7931		23.412	7.562802905	20.5	2257.615427	7.670	0.9741
CTD	AT42-03001-20	9.11728	-84.83956	200	201.23	13.0714	34.3813		26.172	7.588896815	20.53	2210.680663	7.686	1.0321
CTD	AT42-03001-21	9.11728	-84.83956	100	100.59	14.9514	34.9023		32.14	7.637156775	20.37	2254.86839	7.710	1.2144
CTD	AT42-03001-22	9.11728	-84.83956	50	50.29	17.5658	34.7629		49.204	7.692870783	20.3	2246.50137	7.730	1.3960
CTD	AT42-03002-2	8.93108	-84.31028	962	969.7	5.23	34.57		24.599	7.559499164	23.93	2305.982783	7.790	0.9032
CTD	AT42-03002-3	8.93108	-84.31028	962	969.7	5.23	34.57		24.599	7.55536837	20.67	2266.603053	7.738	0.7938
CTD	AT42-03002-4	8.93108	-84.31028	900	907.06	5.5	34.57		20.9	7.537096406	24.07	2318.69667	7.766	0.8789
CTD	AT42-03002-5	8.93108	-84.31028	850	856.57	5.79	34.57		17	7.52542815	24.17	2261.640953	7.752	0.8469
CTD	AT42-03002-6	8.93108	-84.31028	800	806.09	5.92	34.57		15.31	7.570451706	22.07	2319.751083	7.771	0.9151
CTD	AT42-03002-9	8.93108	-84.31028	650	654.71	6.91	34.59		5.4	7.529015593	20.73	2276.485437	7.698	0.8141
CTD	AT42-03002-10	8.93108	-84.31028	600	604.27	7.5	34.6		2.27	7.54114082	21.13	2285.94485	7.710	0.8647
CTD	AT42-03002-11	8.93108	-84.31028	550	553.85	7.99	34.62		0.78	7.537572696	20.17	2236.479517	7.687	0.8265
CTD	AT42-03002-12	8.93108	-84.31028	500	503.44	8.42	34.63		0.17	7.57413498	20.2	2266.08861	7.722	0.9243
CTD	AT42-03002-13	8.93108	-84.31028	450	453.04	9.12	34.66		-0.03	7.586405424	20.83	2263.23982	7.736	0.9836
CTD	AT42-03002-14	8.93108	-84.31028	400	402.65	9.94	34.7		0.1	7.600483684	20.9	2210.3609	7.741	1.0102
CTD	AT42-03002-15	8.93108	-84.31028	350	352.28	10.72	34.73		0.43	7.63336689	25.07	2246.988063	7.827	1.2749
CTD	AT42-03002-17	8.93108	-84.31028	250	251.57	12.26	34.81		17.07	7.673315964	24.4	2220.432293	7.840	1.3890
CTD	AT42-03002-23	8.93108	-84.31028	5	5.03	27.67	32.32		182.7	6.857463399	20.87	1986.34143	6.795	0.2274
ROV	A4980_Niskin1	8.592566667	-84.55961833	1872	1893	2.47	34.635			7.852103648	20.3	2452.894393	8.058	1.3320
CTD	AT42-03003-2	8.52697	-84.77987	1430	1443.05	3.43	34.59		48.49	7.55009621	20.97	2321.546077	7.745	0.7224
CTD	AT42-03003-3	8.52697	-84.77987	1355	1367.12	3.54	34.59		45.31	7.556857603	20.97	2277.620533	7.754	0.7320
CTD	AT42-03003-4	8.52697	-84.77987	1355	1367.12	3.54	34.59		45.31	7.556857603	20.63	2300.585193	7.749	0.7317
CTD	AT42-03003-5	8.52697	-84.77987	1280	1291.21	3.8	34.59		41.32	7.550075582	20.93	2365.364597	7.745	0.7621
CTD	AT42-03003-6	8.52697	-84.77987	1205	1215.34	4	34.58		34.14	7.541623842	20.8	2285.52472	7.733	0.7309
CTD	AT42-03003-7	8.52697	-84.77987	1150	1159.71	4.2	34.58		28.74	7.522988776	20.67	2211.744363	7.710	0.6827
CTD	AT42-03003-8	8.52697	-84.77987	1000	1008.08	5	34.56		17.34	7.514537035	20.8	2234.522713	7.697	0.7063
CTD	AT42-03003-9	8.52697	-84.77987	900	907.05	5.26	34.56		15.79	7.495963822	21.03	2259.711677	7.680	0.7050
CTD	AT42-03003-10	8.52697	-84.77987	800	806.08	5.78	34.57		13.07	7.514557651	21	2208.915027	7.696	0.7380
CTD	AT42-03003-11	8.52697	-84.77987	700	705.15	6.5	34.57		6.94	7.50614716	20.87	2217.271487	7.679	0.7437
CTD	AT42-03003-12	8.52697	-84.77987	600	604.26	7.31	34.59		0.83	7.49781932	20.76	2243.807337	7.660	0.7571
CTD	AT42-03003-13	8.52697	-84.77987	470	473.19	8.84	34.65		0.04	7.506374482	20.83	2183.35364	7.654	0.7846
CTD	AT42-03003-14	8.52697	-84.77987	400	402.65	10.27	34.7		0.011	7.545505497	20.9	2159.898577	7.678	0.8743
CTD	AT42-03003-16	8.52697	-84.77987	250	251.56	12.63	34.85		9.55	7.589554347	21.17	2248.21123	7.700	1.0667
CTD	AT42-03003-17	8.52697	-84.77987	200	201.23	13.06	34.87		15.37	7.626846117	21.3	2195.167763	7.736	1.1491
CTD	AT42-03003-18	8.52697	-84.77987	150	150.9	13.69	34.92		26.9	7.652118036	21.4	2196.95261	7.757	1.2366
CTD	AT42-03003-19	8.52697	-84.77987	100	100.59	14.37	34.88		35.78	7.683778281	21.53	2232.107668	7.783	1.3686
CTD	AT42-03003-20	8.52697	-84.77987	50	50.29	19.38	34.66		70.32	7.771210405	22.03	2195.509647	7.808	1.7069
CTD	AT42-03003-21	8.52697	-84.77987	26.5	26.65	25.8	33.6		158.64	8.02622175	22.17	2121.680857	7.971	2.7975
CTD	AT42-03003-22	8.52697	-84.77987	7.5	7.54	27.25	30.83		190.33	8.120881242	22.2	2028.016033	8.045	3.0906
ROV	A4981_Niskin5	8.5304	-84.792335	1496	1510	3.14	34.614			7.758070947	20.4	2421.872237	7.964	1.1718
CTD	AT42_03_004_01	8.53123	-85.16612	1733	1750.08	2.59	34.62		74.33	7.647153328	21.13	2317.15054	7.854	0.8453
CTD	AT42_03_004_02	8.53123	-85.16612	1733	1750.08	2.59	34.62		74.33	7.65998947	21.2	2319.595427	7.869	0.8734
CTD	AT42_03_004_04	8.53123	-85.16612	1500	1513.94	3.13	34.6		58.56	7.61263909	21.53	2280.23987	7.824	0.8209
CTD	AT42_03_004_05	8.53123	-85.16612	1400	1412.67	3.35	34.6		52.25	7.575410182	20.83	2299.398823	7.773	0.7602
CTD	AT42_03_004_06	8.53123	-85.16612	1300	1311.45	3.65	34.59		45.25	7.599075055	21.17	2285.921227	7.803	0.8266
CTD	AT42_03_004_07	8.53123	-85.16612	1100	1109.16	4.36	34.57		27.4	7.550048775	21.1	2320.355243	7.746	0.7842
CTD	AT42_03_004_08	8.53123	-85.16612	1000	1008.08	4.88	34.57		29.07	7.553415041	20.6	2234.20709	7.738	0.7681
CTD	AT42_03_004_09	8.53123	-85.16612	900	907.05	5.39	34.567		19.7008	7.511176955	20.96	2229.15063	7.694	0.7202
CTD	AT42_03_004_11	8.53123	-85.16612	750	755.61	6.35	34.57		5.47	7.556919524	21.1	2240.812387	7.737	0.8423
CTD	AT42_03_004_12	8.53123	-85.16612	650	654.7	7.14	34.59		1.36	7.540119372	20.7	2265.30405	7.706	0.8321
CTD	AT42_03_004_13	8.53123	-85.16612	575	579.05	7.94	34.62		2.41	7.595973282	20.8	2232.405997	7.758	0.9557
CTD	AT42_03_004_14	8.53123	-85.16612	450	453.03	9.74	34.67		0.0214	7.550406383	20.87	2224.13357	7.689	0.8966
CTD	AT42_03_004_17	8.53123	-85.16612	300	301.91	11.54	34.78		8.81	7.593018321	20.87	2208.019667	7.713	1.0255
CTD	AT42_03_004_18	8.53123	-85.16612	200	201.23	12.73	34.83		22.6	7.655436322	20.87	2217.083927	7.765	1.2155
ROV	A4982_Niskin5	8.54185	-85.152615	1336	1347.89	3.74	34.594			7.681104162	20.36666667	2438.28496	7.878	1.0326
ROV	A4983_Niskin3	8.866483333	-85.13626667	1697	1713.59					7.648987548	19.56666667	2434.17287
ROV	A4983_Niskin4	8.873333333	-85.12858	1943	1963.15					7.69124625	19.73333333	2414.59672
ROV	A4983_Niskin5	8.877283333	-85.1225	2107	2129.68					7.689555902	22.96666667	2416.2641
ROV	A4987_Niskin4										19.9	2406.38962
CTD	AT4203_05_01	8.85333	-84.21830	389	391.57	11.26	34.76		5.588		21.43333333	2329.5146
CTD	AT4203_05_02	8.85333	-84.21830	389	391.57	11.26	34.76		5.588		21.33333333	2322.8285
CTD	AT4203_05_03	8.85333	-84.21830	389	391.57	11.26	34.76		5.588		21.4	2360.6999
CTD	AT4203_05_04	8.85333	-84.21830	350	352.28	11.39	34.76		6.3248		20.13333333	2358.761367
CTD	AT4203_05_05	8.85333	-84.21830	330	332.13	12.03	34.795		18.384		20.6	2359.278633
CTD	AT4203_05_06	8.85333	-84.21830	300	301.92	12.253	34.8059		21.5411		20.9	2302.420867
CTD	AT4203_05_07	8.85333	-84.21830	250	251.57	12.8522	34.832		23.8395		24.53333333	2279.612867
CTD	AT4203_05_08	8.85333	-84.21830	225	226.39	13.13515	34.84511		23.8323		22.96666667	2349.172633
CTD	AT4203_05_09	8.85333	-84.21830	200	201.23	13.667	34.875		23.1952		22.46666667	2335.358633
CTD	AT4203_05_10	8.85333	-84.21830	175	176.06	14.061	34.8935		23.3919		19.9	2311.82746
CTD	AT4203_05_11	8.85333	-84.21830	150	150.9	14.46959	34.90018		26.9226		20.3	2276.420977
CTD	AT4203_05_12	8.85333	-84.21830	125	125.74	15.11548	34.89762		29.5055		20.8	2349.478567
CTD	AT4203_05_13	8.85333	-84.21830	100	100.59	15.8173	34.8649		30.281		20.4	2358.049447
CTD	AT4203_05_14	8.85333	-84.21830	75	75.44	17.59026	34.78672		46.3637		20.6	2337.741407
CTD	AT4203_05_15	8.85333	-84.21830	50	50.29	21.219	34.31874		83.5601		20.73333333	2331.047043
CTD	AT4203_05_16	8.85333	-84.21830	25	25.14	25.60956	33.00432		158.0223		19.9	2246.894657
CTD	AT4203_05_17	8.85333	-84.21830	5	5.03	27.53361	30.566		190.2119		20.03333333	2082.459823
CTD	AT4203_05_18	8.85333	-84.21830	5	5.03	27.53361	30.566		190.2119		20.2	2071.208297
CTD	AT4203_06_01	9.0407167	-84.6330833	1452	1465.35	3.137	34.609		58.56		20.2	2397.377903
CTD	AT4203_06_02	9.0407167	-84.6330833	1452	1465.35	3.137	34.609		58.56		20.3	2409.399423
CTD	AT4203_06_03	9.0407167	-84.6330833	1400	1412.69	3.258	34.606		54.703		20.2	2420.11125
CTD	AT4203_06_04	9.0407167	-84.6330833	1300	1311.47	3.709	34.593		44.854		19.8	2383.600023
CTD	AT4203_06_05	9.0407167	-84.6330833	1200	1210.3	4.0172	34.583		35.305		19.9	2444.470733
CTD	AT4203_06_06	9.0407167	-84.6330833	1100	1109.17	4.3607	34.574		28.674		20.03333333	2375.554237
CTD	AT4203_06_07	9.0407167	-84.6330833	1000	1008.1	4.7819	34.573		29.696		19.66666667	2378.083397
CTD	AT4203_06_08	9.0407167	-84.6330833	900	907.07	5.2986	34.571		20.4713		19.8	2372.99437
CTD	AT4203_06_09	9.0407167	-84.6330833	800	806.09	5.679	34.5717		18.2333		20.16666667	2357.878587
CTD	AT4203_06_10	9.0407167	-84.6330833	700	705.16	6.41816	34.57665		6.9987		19.8	2336.025487
CTD	AT4203_06_11	9.0407167	-84.6330833	650	654.71	6.9635	34.5876		3.2961		19.93333333	2413.217243
CTD	AT4203_06_12	9.0407167	-84.6330833	600	604.27	7.1763	34.5949		2.3064		20	2382.29689
CTD	AT4203_06_13	9.0407167	-84.6330833	550	553.85	7.7458	34.6117		0.9119		19.6	2346.668007
CTD	AT4203_06_14	9.0407167	-84.6330833	500	503.44	8.8214	34.6515		0.0217		19.76666667	2344.954693
CTD	AT4203_06_15	9.0407167	-84.6330833	450	453.04	9.558	34.6744		0.0598		19.9	2373.53595
CTD	AT4203_06_16	9.0407167	-84.6330833	400	402.65	10.167	34.7105		0.2123		20.3	2331.41647
CTD	AT4203_06_17	9.0407167	-84.6330833	300	301.92	12.172	34.807		14.4026		20.36666667	2333.108787
CTD	AT4203_06_18	9.0407167	-84.6330833	200	201.23	13.2904	34.871		22.4264		20.4	2292.8947
CTD	AT4203_06_19	9.0407167	-84.6330833	150	150.9	14.21	34.8744		37.322		20	2309.062387
CTD	AT4203_06_20	9.0407167	-84.6330833	100	100.59	16.07	34.872		33.6937		20	2303.501287
CTD	AT4203_06_21	9.0407167	-84.6330833	75	75.44	17.3069	34.779		48.859		20.13333333	2282.897073
CTD	AT4203_06_22	9.0407167	-84.6330833	50	50.29	20.922	34.119		88.339		22.46666667	2256.089687
ROV	A4987_Niskin 4										19.9	2406.38962
CTD	AT3713_CTD001-1	8.93046	-84.31262	990	995.967	4.91	34.56		26.43902439	7.411	24.8	2361.96	7.637	0.644
CTD	AT3713_CTD001-3	8.93046	-84.31262	900	907.065	5.38	34.56		20.8195122	7.407	24.8	2354.52	7.629	0.651
CTD	AT3713_CTD001-4	8.93046	-84.31262	750	754.605	6.02	34.57		15.90243902	7.402	24.7	2332.84	7.619	0.66
CTD	AT3713_CTD001-5	8.93044	-84.31262	600	602.255	7.15	34.59		4.585365854	7.392	24.6	2323.86	7.597	0.668
CTD	AT3713_CTD001-7	8.93046	-84.31262	500	502.43	8.2	34.62		1.073170732	7.397	24.6	2319.02	7.592	0.696
CTD	AT3713_CTD001-8	8.93044	-84.31262	400	401.645	10.82	34.72		1.756097561	7.437	24.7	2316	7.604	0.804
CTD	AT3713_CTD001-10	8.93047	-84.31261	350	351.271	11.97	34.79		7.131707317	7.476	24.7	2308.12	7.633	0.897
CTD	AT3713_CTD001-11	8.93046	-84.31262	300	300.909	12.87	34.85		11.56097561	7.508	24.5	2309.32	7.653	0.979
CTD	AT3713_CTD001-13	8.93046	-84.31262	150	149.897	15.23	34.91		31.32682927	7.597	24.2	2293.6	7.716	1.234
CTD	AT3713_CTD001-14	8.93046	-84.31262	100	101.596	16.25	34.89		35.91219512	7.621	24.1	2291.48	7.726	1.316
CTD	AT3713_CTD001-15	8.93046	-84.31261	90	89.522	16.32	34.89		38.05853659	7.625	24.6	2292.74	7.737	1.351
CTD	AT3713_CTD001-16	8.93045	-84.31262	80	81.474	16.9	34.88		45.10243902	7.653	25	2290.62	7.764	1.459
CTD	AT3713_CTD001-17	8.93045	-84.31262	70	71.414	17.68	34.85		54.0195122	7.68	24.8	2297.34	7.778	1.552
CTD	AT3713_CTD001-18	8.93046	-84.31262	60	61.354	19.07	34.76		70.37073171	7.719	25	2274.49	7.801	1.694
CTD	AT3713_CTD001-19	8.93046	-84.31262	50	51.295	19.94	34.7		81.46341463	7.751	25	2285.01	7.821	1.831
CTD	AT3713_CTD001-20	8.93046	-84.31262	40	40.23	21.03	34.64		93.66829268	7.789	24.6	2281.27	7.839	1.968
CTD	AT3713_CTD001-21	8.93046	-84.31262	30	30.172	23.3	34.45		126.8487805	7.874	24.6	2269.21	7.892	2.349
CTD	AT3713_CTD001-22	8.93044	-84.31262	20	20.114	25.64	34.32		218.3902439	8.03	24.6	2279.47	8.014	3.207
CTD	AT3713_CTD001-23	8.93047	-84.31261	5	5.029	28.67	34.12		195.902439	8.077	24.5	2207.13	8.015	3.429
CTD	AT3713_CTD002-1	8.92966	-84.30782	1005	1008.093	4.95	34.63		26.26341463	7.43	23.5	2364.02	7.639	0.649
CTD	AT3713_CTD002-4	8.92966	-84.30783	950	957.573	5.15	34.63		23.97073171	7.421	24.1	2349.92	7.637	0.651
CTD	AT3713_CTD002-5	8.92966	-84.30782	900	907.065	5.48	34.63		19.84390244	7.407	24.8	2304.38	7.628	0.639
CTD	AT3713_CTD002-7	8.92966	-84.3078	700	705.154	6.3	34.63		12.92682927	7.394	24.8	2341.62	7.61	0.661
CTD	AT3713_CTD002-8	8.92965	-84.3078	650	653.698	6.73	34.64		7.882926829	7.39	24.8	2346.11	7.601	0.666
CTD	AT3713_CTD002-9	8.92965	-84.3078	600	604.272	7.2	34.65		5.12195122	7.39	24.6	2317.2	7.594	0.664
CTD	AT3713_CTD002-10	8.92966	-84.30781	550	554.857	7.56	34.66		2.87804878	7.393	24.6	2306.61	7.594	0.675
CTD	AT3713_CTD002-11	8.92966	-84.3078	500	503.438	8.11	34.67		1.12195122	7.396	24.5	2324.68	7.59	0.694
CTD	AT3713_CTD002-13	8.92966	-84.3078	400	402.652	10.54	34.77		0.780487805	7.43	24.6	2305.98	7.599	0.784
CTD	AT3713_CTD002-14	8.92965	-84.3078	370	374.441	11.39	34.82		2.907317073	7.456	24.8	2262.35	7.62	0.835
CTD	AT3713_CTD002-15	8.92965	-84.30781	300	301.916	12.88	34.91		12.73170732	7.512	24.9	2295.15	7.663	0.994
CTD	AT3713_CTD002-17	8.92966	-84.30782	200	201.228	14.33	34.97		24.03902439	7.571	24.7	2287.92	7.706	1.161
CTD	AT3713_CTD002-18	8.92968	-84.30781	140	139.833	15.39	34.96		26.47804878	7.591	24.6	2295.31	7.713	1.238
CTD	AT3713_CTD002-19	8.92966	-84.30781	90	90.528	16.71	34.95		42.76097561	7.65	24	2261.17	7.749	1.387
CTD	AT3713_CTD002-20	8.92966	-84.3078	70	69.402	17.26	34.87		31.12195122	7.64	24.5	2289.39	7.738	1.404
CTD	AT3713_CTD002-21	8.92966	-84.3078	50	51.295	19.56	34.77		71.37560976	7.73	24.5	2285.36	7.798	1.726
CTD	AT3713_CTD002-22	8.92966	-84.30782	30	30.172	22.89	34.6		134.4878049	7.852	24.7	2270.55	7.877	2.256
CTD	AT3713_CTD002-23	8.92966	-84.30781	15	17.097	27.29	34.1		214.9073171	8.033	24.6	2265.57	7.993	3.234
CTD	AT3713_CTD003-1	9.08982	-84.827	1885	1903.284	2.48	34.71		77.14146341	7.54	24	2373.23	7.771	0.701
CTD	AT3713_CTD003-2	9.08982	-84.827	1850	1868.785	2.57	34.71		74.30243902	7.542	23.9	2382.17	7.772	0.71
CTD	AT3713_CTD003-3	9.0898	-84.827	1800	1818.06	2.62	34.71		72.83902439	7.541	23.8	2370.86	7.77	0.711
CTD	AT3713_CTD003-4	9.0898	-84.827	1700	1716.647	2.7	34.7		70.58536585	7.533	23.6	2384.89	7.761	0.712
CTD	AT3713_CTD003-5	9.0898	-84.827	1600	1614.268	2.92	34.7		63.30731707	7.529	23.5	2361.73	7.756	0.713
CTD	AT3713_CTD003-6	9.0898	-84.827	1500	1513.964	3.16	34.7		57.40487805	7.517	23.7	2350.94	7.746	0.71
CTD	AT3713_CTD003-7	9.08982	-84.827	1400	1412.695	3.27	34.7		54.0097561	7.487	23.8	2347.63	7.716	0.676
CTD	AT3713_CTD003-8	9.08982	-84.827	1300	1310.461	3.47	34.7		49.25853659	7.493	23.6	2346.96	7.721	0.698
CTD	AT3713_CTD003-9	9.08982	-84.827	1200	1210.3	3.82	34.69		40.59512195	7.478	23.6	2353.82	7.703	0.692
CTD	AT3713_CTD003-10	9.08982	-84.827	1100	1108.164	4.53	34.68		28.07804878	7.455	23.9	2324.56	7.675	0.67
CTD	AT3713_CTD003-11	9.0898	-84.82701	1000	1008.098	5.17	34.68		21.51219512	7.444	23.5	2342.97	7.652	0.668
CTD	AT3713_CTD003-12	9.0898	-84.827	900	907.069	5.57	34.68		16	7.435	23.3	2308.79	7.637	0.656
CTD	AT3713_CTD003-13	9.08981	-84.82702	800	805.08	6.04	34.68		11.5902439	7.432	23.6	2306.4	7.635	0.674
CTD	AT3713_CTD003-14	9.0898	-84.827	700	704.148	6.68	34.69		6.282926829	7.431	23.6	2298.86	7.629	0.688
CTD	AT3713_CTD003-15	9.08982	-84.827	600	604.275	7.45	34.71		2.204878049	7.432	24	2280.67	7.629	0.713
CTD	AT3713_CTD003-16	9.0898	-84.827	500	503.44	8.57	34.75		0.848780488	7.444	23.6	2283.64	7.625	0.749
CTD	AT3713_CTD003-17	9.0898	-84.827	400	402.654	10.15	34.82		0.907317073	7.467	24	2282.62	7.637	0.829
CTD	AT3713_CTD003-18	9.08978	-84.827	300	301.917	12.45	34.98		4.487804878	7.524	23.5	2262.76	7.663	0.964
CTD	AT3713_CTD003-19	9.0898	-84.82702	200	201.229	13.88	35.01		19.74634146	7.605	24.2	2273.49	7.741	1.222
CTD	AT3713_CTD003-20	9.0898	-84.827	130	81.474	15.11	35.04		45.6	7.683	23.3	2277.08	7.795	1.443
CTD	AT3713_CTD003-21	9.08979	-84.827	80	22.126	16.8	34.97		41.44390244	7.991	23.7	2234.58	8.092	2.7
CTD	AT3713_CTD003-22	9.08976	-84.82701	10	8.045	23.51	34.73		171.6292683	8.149	23.7	2171.95	8.152	3.637
CTD	AT3713_CTD004-1	9.11738	-84.83968	1786	1804.875	2.6	34.69		72.4097561	7.504	24.1	2378.29	7.734	0.66
CTD	AT3713_CTD004-2	9.11738	-84.83968	1700	1716.648	2.74	34.68		68.67317073	7.493	24.1	2402.87	7.723	0.662
CTD	AT3713_CTD004-3	9.11738	-84.83968	1550	1558.539	3.06	34.67		60.04878049	7.478	23.3	2359.42	7.696	0.633
CTD	AT3713_CTD004-4	9.11738	-84.83968	1500	1513.965	3.09	34.67		58.92682927	7.478	24	2363.87	7.707	0.655
CTD	AT3713_CTD004-5	9.11738	-84.83968	1400	1411.683	3.31	34.66		52.19512195	7.462	23.8	2359.85	7.687	0.639
CTD	AT3713_CTD004-6	9.11738	-84.83968	1300	1311.474	3.46	34.66		48.86829268	7.46	23.3	2359.5	7.68	0.641
CTD	AT3713_CTD004-7	9.11738	-84.83968	1200	1210.301	3.78	34.65		42.18536585	7.445	23.7	2342.38	7.668	0.636
CTD	AT3713_CTD004-8	9.1174	-84.83968	1068	1075.815	4.45	34.64		28.55609756	7.418	23.7	2327.33	7.633	0.612
CTD	AT3713_CTD004-9	9.11738	-84.83968	850	856.574	5.77	34.63		15.81463415	7.396	23.7	2304.88	7.598	0.61
CTD	AT3713_CTD004-11	9.11738	-84.83968	750	754.609	6.17	34.64		10.60487805	7.395	23.9	2290.82	7.598	0.624
CTD	AT3713_CTD004-12	9.11739	-84.83969	650	654.71	6.82	34.65		4.956097561	7.392	23.6	2290.93	7.586	0.631
CTD	AT3713_CTD004-13	9.11739	-84.83968	550	553.852	7.89	34.68		0.907317073	7.406	23.5	2293.98	7.589	0.673
CTD	AT3713_CTD004-14	9.11739	-84.83968	500	503.44	8.47	34.71		0.809756098	7.404	23.7	2276.49	7.584	0.68
CTD	AT3713_CTD004-15	9.11738	-84.83968	450	453.041	9.5	34.75		0.702439024	7.409	23.7	2389.34	7.577	0.738
CTD	AT3713_CTD004-16	9.11738	-84.83968	400	402.655	10.38	34.79		0.780487805	7.436	24.1	2273.83	7.601	0.772
CTD	AT3713_CTD004-17	9.11738	-84.83968	350	350.265	11.74	34.87		1.463414634	7.461	24.2	2273.81	7.613	0.841
CTD	AT3713_CTD004-18	9.11738	-84.83968	250	250.561	13.53	34.98		14.53658537	7.534	24.7	2264.34	7.677	1.042
CTD	AT3713_CTD004-19	9.11738	-84.83968	150	150.904	14.93	35.01		37.6	7.611	24.5	2259.4	7.739	1.263
CTD	AT3713_CTD004-20	9.11738	-84.83968	50	52.301	19.35	34.86		88.65365854	7.733	24.2	2251.21	7.8	1.695
CTD	AT3713_CTD004-22	9.11738	-84.83968	20	23.131	25.22	34.5		195.7073171	7.987	24.8	2235.99	7.98	2.921
CTD	AT3713_CTD004-23	9.11738	-84.83968	5	5.028	29.18	33.55		189.3756098	8.099	25.2	2193.82	8.04	3.594
CTD	AT3713_CTD005-1	8.85086	-84.21632	405	406.682	11.31	34.79		4.146341463	7.54	23.3	2276.33	7.689	0.967
CTD	AT3713_CTD005-2	8.85087	-84.21634	375	377.463	11.85	34.82		6.175609756	7.561	23.4	2263.77	7.706	1.023
CTD	AT3713_CTD005-4	8.85086	-84.21633	345	347.241	12.98	34.88		11.95121951	7.595	23.6	2260.78	7.73	1.127
CTD	AT3713_CTD005-6	8.85084	-84.21634	300	300.908	13.61	34.91		17.38536585	7.619	23.4	2258.1	7.745	1.196
CTD	AT3713_CTD005-8	8.85086	-84.21634	250	250.559	13.85	34.92		18.93658537	7.631	23.5	2262.31	7.757	1.247
CTD	AT3713_CTD005-10	8.85085	-84.21634	200	201.228	14.41	34.93		24.4	7.651	23.4	2247.61	7.77	1.308
CTD	AT3713_CTD005-11	8.85085	-84.21634	175	176.064	14.6	34.93		25.89268293	7.657	23.3	2308.29	7.774	1.365
CTD	AT3713_CTD005-12	8.85086	-84.21634	150	149.896	15.56	34.94		31.57073171	7.682	23.5	2258.26	7.789	1.433
CTD	AT3713_CTD005-14	8.85086	-84.21634	100	100.59	16.47	34.93		41.53170732	7.714	23.5	2241.61	7.811	1.545
CTD	AT3713_CTD005-15	8.85086	-84.21634	85	85.498	17.41	34.87		46.26341463	7.739	23.2	2255	7.819	1.637
CTD	AT3713_CTD005-16	8.85086	-84.21634	75	74.431	17.71	34.85		50.97560976	7.748	23.4	2254.1	7.827	1.683
CTD	AT3713_CTD005-17	8.85086	-84.21635	50	50.289	19.21	34.74		60.12682927	7.779	23.7	2257.05	7.842	1.835
CTD	AT3713_CTD005-18	8.85086	-84.21634	45	45.259	20.62	34.66		81.96097561	7.838	23.4	2242.75	7.877	2.054
CTD	AT3713_CTD005-19	8.85086	-84.21634	40	40.23	22.38	34.56		107.7463415	7.914	23.6	2246.01	7.93	2.425
CTD	AT3713_CTD005-20	8.85085	-84.21634	35	35.201	23.33	34.51		108.5756098	7.926	23.6	2235.86	7.929	2.486
CTD	AT3713_CTD005-21	8.85084	-84.21634	30	30.172	24.3	34.39		129.1609756	7.989	23.4	2236.96	7.975	2.8
CTD	AT3713_CTD005-22	8.85086	-84.21634	20	20.114	27.03	34.05		178.8682927	8.111	23.7	2217.58	8.061	3.531
CTD	AT3713_CTD005-23	8.85086	-84.21634	10	10.057	28.97	32.9		189.395122	8.174	23.9	2175.36	8.098	3.878
CTD	AT3713_CTD006-1	8.965	-84.62832	1000	1005.063	4.75	34.57		21.04390244	7.417	24	2321.23	7.634	0.625
CTD	AT3713_CTD006-2	8.965	-84.6283	950	955.554	4.98	34.57		15.33658537	7.405	23.9	2316.01	7.618	0.611
CTD	AT3713_CTD006-3	8.965	-84.6283	880	886.866	5.2	34.57		16.02926829	7.408	23.9	2315.62	7.621	0.626
CTD	AT3713_CTD006-6	8.965	-84.62832	820	825.269	5.37	34.57		16.8195122	7.41	23.8	2314.18	7.622	0.636
CTD	AT3713_CTD006-11	8.965	-84.62831	730	735.429	5.79	34.58		11.85365854	7.404	23.8	2295.29	7.613	0.636
CTD	AT3713_CTD006-13	8.965	-84.62832	670	673.876	6.45	34.59		7.687804878	7.404	23.8	2315.46	7.606	0.655
CTD	AT3713_CTD006-14	8.965	-84.62832	600	603.264	7.03	34.6		3.824390244	7.411	23.7	2294.57	7.607	0.671
CTD	AT3713_CTD006-15	8.965	-84.6283	500	502.43	8.08	34.62		1.073170732	7.41	24.5	2290.83	7.606	0.706
CTD	AT3713_CTD006-17	8.965	-84.62831	400	402.653	10.37	34.72		0.448780488	7.438	24.4	2276.13	7.608	0.782
CTD	AT3713_CTD006-18	8.965	-84.62832	300	301.916	12.55	34.85		6.185365854	7.501	24.5	2268.13	7.65	0.943
CTD	AT3713_CTD006-20	8.96502	-84.6283	200	199.215	14.08	34.91		23.14146341	7.574	24.5	2254.2	7.71	1.141
CTD	AT3713_CTD006-21	8.965	-84.6283	100	101.596	16.16	34.92		37.73658537	7.645	23.7	2265.08	7.747	1.354
CTD	AT3713_CTD006-23	8.965	-84.6283	50	52.301	19.65	34.79		99.85365854	7.803	23.9	2249.98	7.863	1.938
CTD	AT3713_CTD007-2	8.79621	-85.17685	1886	1898.195	2.4	34.64		80	7.528	24.7	2384.37	7.769	0.697
CTD	AT3713_CTD007-3	8.79616	-85.17674	1800	1817.031	2.44	34.63		80.12682927	7.519	24.9	2391.51	7.764	0.701
CTD	AT3713_CTD007-4	8.79604	-85.17664	1700	1716.633	2.71	34.63		70.04878049	7.503	24.7	2367.92	7.743	0.68
CTD	AT3713_CTD007-5	8.79596	-85.17652	1550	1564.604	3.06	34.62		59.97073171	7.485	24.9	2370.6	7.727	0.679
CTD	AT3713_CTD007-6	8.79585	-85.17643	1400	1412.683	3.33	34.61		52.09756098	7.466	24.9	2350.33	7.707	0.665
CTD	AT3713_CTD007-7	8.7956	-85.17612	1200	1210.29	3.97	34.59		36.58536585	7.438	25.1	2344.506667	7.677	0.654
CTD	AT3713_CTD007-8	8.79551	-85.17604	1000	1007.079	4.81	34.58		22.67317073	7.413	24.8	2336.24	7.64	0.639
CTD	AT3713_CTD007-9	8.79536	-85.17584	858	864.645	5.42	34.58		12.0097561	7.393	24.9	2316.206667	7.616	0.627
CTD	AT3713_CTD007-10	8.79532	-85.17581	819	851.517	5.9	34.58		13.48292683	7.405	24.8	2321.953333	7.623	0.654
CTD	AT3713_CTD007-12	8.79506	-85.1755	700	705.152	6.52	34.6		10.25365854	7.403	24.6	2296.986667	7.614	0.66
CTD	AT3713_CTD007-13	8.79488	-85.1753	540	542.755	7.98	34.63		1.56097561	7.405	24.9	2288.296667	7.606	0.699
CTD	AT3713_CTD007-14	8.79474	-85.17513	360	362.351	11.17	34.77		1.443902439	7.458	24.5	2266.183333	7.621	0.832
CTD	AT3713_CTD007-15	8.79448	-85.17479	180	181.096	13.75	34.92		13.89268293	7.552	24.5	2272.23	7.692	1.097
CTD	AT3713_CTD007-16	8.7943	-85.1746	90	90.528	15.35	34.93		29.62926829	7.604	25.2	2262.826667	7.737	1.287
CTD	AT3713_CTD007-17	8.79421	-85.1745	50	51.294	19.3	34.8		88.46829268	7.765	24.5	2262.466667	7.838	1.832
CTD	AT3713_CTD007-18	8.79409	-85.17433	6.5	6.034	28.52	33.62		185.1707317	8.093	24.6	2193.23	8.035	3.488
ROV	AV4907 NISKIN 1	8.93068	-84.31278	998	998	4.9	34.5		30.4995122	7.438	23.7	2360.74	7.652	0.664
ROV	AV4908 NISKIN 1	8.93134	-84.31179	988.7	989	4.9	34.5		88.29268293	7.39	24.6	2312.33	7.61	0.594
ROV	AV4910 NISKIN 1	8.92971	-84.31243	988	988	4.9	34.5		89.26829268	7.407	23.6	2351.53	7.616	0.612
ROV	AV4912 NISKIN 1	9.117320333	-84.8396745	1790	1790	2.638	34.5			7.502	23.7	2409.12	7.725	0.654
ROV	AV4914 NISKIN 1	9.1172	-84.84043	1798	1798	2.57	34.5			7.519	23.5	2310.24	7.742	0.647
ROV	AV4914 NISKIN 2	9.11488	-84.83973	1885	1885	2.42	34.5			7.512	23.7	2393.73	7.736	0.651
ROV	AV4915 NISKIN 1	9.117320333	-84.8396745	1805	1805	2.58	34.5			7.534	23.8	2403.36	7.763	0.705
ROV	AV4916 NISKIN 1	9.121616667	-84.83593333	1814	1814	2.61	34.5			7.495	25	2379.58	7.735	0.658
ROV	AV4916 NISKIN 2	9.121616667	-84.83593333	1605	1605	2.82	34.5			7.485	24.9	2375.19	7.728	0.669
ROV	AV4917 NISKIN 1	8.932714636	-84.30698211	999	999	4.8	34			7.434	24.7	2343.38	7.662	0.665
ROV	AV4917 NISKIN 2	8.932714636	-84.30698211	998	998	4.79	34.5			7.418	24.8	2346.41	7.646	0.648
ROV	AV4918 NISKIN 1	8.951477088	-84.3124986	333	333	13.3	35			7.484	24.1	2262.54	7.615	0.898
ROV	AV4918 NISKIN 2	8.950211188	-84.31262583	376	376	11.68	35			7.522	24.2	2268.26	7.678	0.962
ROV	AV4919 NISKIN 1	8.85246	-84.21462	380	380	11.8	34.5			7.485	23.8	2262.00	7.631	0.864
ROV	AV4919 NISKIN 2	8.947525671	-84.31293483	395	395	11.78	34.5			7.464	23.7	2266.29	7.607	0.819
ROV	AV4921 NISKIN 1			393	393	11.3	34.5			7.484	23.6	2267.27	7.634	0.852
ROV	AV4921 NISKIN 2			345	345	12.45	34.5			7.506	23.7	2270.82	7.644	0.919
ROV	AV4922 NISKIN 1	8.931430651	-84.30980884	965	965	4.8	34			7.433	23.6	2330.92	7.647	0.642
ROV	AV4922 NISKIN 2	8.93108705	-84.31016328	967	967	4.8	34.5			7.436	23.6	2330.37	7.651	0.653
ROV	AV4922 NISKIN 3	8.931096092	-84.31009057	967	967	4.8	34.5			7.435	23.7	2331.66	7.651	0.654
ROV	AV4923 NISKIN 1	8.962941667	-84.63662667	1073	1073	4.6	34.5			7.406	25.1	2347.11	7.636	0.624
ROV	AV4923 NISKIN 2	8.971011667	-84.62912333	1040	1040	4.6	34			7.389	25	2341.19	7.616	0.593
ROV	AV4923 NISKIN 3	8.96806	-84.635195	1064	1064	4.6	34			7.401	25	2335.05	7.629	0.606
ROV	AV4923 NISKIN 4	8.967946667	-84.630495	1045	1045	4.6	34.5			7.393	25	2338.27	7.621	0.604
ROV	AV4923 NISKIN 5	8.975943333	-84.62366833	1091	1091	4.5	34.5			7.416	25	2339.38	7.647	0.633
ROV	AV4924 NISKIN 1	9.032327048	-84.62013406	1403	1403	3.4	34.5			7.484	23.8	2362.76	7.71	0.674
ROV	AV4925 NISKIN 1	8.856552644	-85.13220883	1585	1585	3.15	34.5			7.499	23.8	2376.19	7.724	0.675
ROV	AV4925 NISKIN 2	8.857321226	-85.13259962	1572	1572	3	34.5			7.49	23.8	2372.52	7.716	0.66
